# The adaptive architecture is shaped by population ancestry and not by selection regime

**DOI:** 10.1101/2020.06.25.170878

**Authors:** Kathrin A. Otte, Viola Nolte, François Mallard, Christian Schlötterer

## Abstract

Understanding the genetic architecture of adaptive phenotypes is a key question in evolutionary biology. One particularly promising approach is Evolve and Resequence (E&R), which combines advantages of experimental evolution such as time series, replicate populations and controlled environmental conditions, with whole genome sequencing. The recent analysis of replicate populations from two different *Drosophila simulans* founder populations, which were adapting to the same novel hot environment, uncovered very different architectures - either many selection targets with large heterogeneity among replicates or fewer selection targets with a consistent response among replicates. Here, we exposed the founder population from Portugal to a cold temperature regime. Although almost no selection targets were shared between the hot and cold selection regime, the adaptive architecture was similar: we identified a moderate number of loci under strong selection (19 selected alleles, mean selection coefficient = 0.072) and very parallel responses in the cold evolved replicates. This similarity across different environments indicates that the adaptive architecture depends more on the ancestry of the founder population than the specific selection regime. These observations have a pronounced impact on our understanding of adaptation in natural populations.
