## Supplementary Table S1 for "The adaptive architecture is shaped by population ancestry and not by selection regime"

### Sheet: Sheet1
Supplementary Table S1: Details of DNA extraction, Illumina library preparation and sequencing for all samples used in this study
Sample name	Method for DNA isolation	Amount of starting material	Fragmentation method	Kit	Size selection method	Insert size (bp)	Polymerase	No. of PCR cycles	Sequencing platform	Read length (bp)	SRA run accession no.	Published in	SRA label in original study
Founder females A	DNeasy Blood and Tissue Kit1 including RNase A treatment	5 µg	Nebulizer	Illumina Paired-End DNA Sample Prep protocol4	Agarose gel	210	Phusion4,5	10	GAIIx	2 x 74	ERR2602325, ERR2602327	Mallard et al. (2018)	Founder Females A		to be filled in after upload to ENA SRA
Founder females A	DNeasy Blood and Tissue Kit1 including RNase A treatment	5 µg	Nebulizer	Illumina Paired-End DNA Sample Prep protocol4	Agarose gel	210	Phusion4,5	10	GAIIx	2 x 76	ERR2602326, ERR2602328	Mallard et al. (2018)	Founder Females A
Founder females B	DNeasy Blood and Tissue Kit1 including RNase A treatment	5 µg	Covaris S23	Illumina Paired-End DNA Sample Prep protocol4	Agarose gel	340	Phusion4,5	10	HiSeq 2000	2 x 100	ERR2602329	Mallard et al. (2018)	Founder Females B
Founder females A+B	DNeasy Blood and Tissue Kit1 including RNase A treatment	4 µg	Covaris S23	NEBNext Mastermix Kit E6040L and NEB Multiplex Oligos (single-index) for Illumina5	AMPure XP beads6	380	NEB Q55	6	HiSeq 2500	2 x 120	ERR2602343, ERR2602344	Mallard et al. (2018)	Founder Females A+B
Hot F2 r. 1	DNeasy Blood and Tissue Kit1 including RNase A treatment	5 µg	Covaris S23	Illumina Paired-End DNA Sample Prep protocol4	Agarose gel	340	Phusion4,5	10	HiSeq 2000	2 x 100	ERR2602330	Mallard et al. (2018)	Evolved F2 - replicate 1
Hot F15 r. 1	High salt extraction protocol2 including RNase A1 treatment	5 µg	Covaris S23	Illumina Paired-End DNA Sample Prep protocol4	Agarose gel	300	Phusion4,5	10	GAIIx	2 x 76		This study
Hot F15 r. 2 + 4	High salt extraction protocol2 including RNase A1 treatment	4 µg	Covaris S23	NEBNext Mastermix Kit E6040L and NEB Multiplex Oligos (single-index) for Illumina5	AMPure XP beads6	380	NEB Q55	6	HiSeq 2500	2 x 120		This study
Hot F15 r. 3	High salt extraction protocol2 including RNase A1 treatment	5 µg	Covaris S23	Illumina Paired-End DNA Sample Prep protocol4	Agarose gel	320	Phusion4,5	10	GAIIx	2 x 101		This study
Hot F15 r. 5	High salt extraction protocol2 including RNase A1 treatment	5 µg	Covaris S23	NEBNext DNA Sample Prep modules5	Agarose gel	350	Phusion5	10	HiSeq 2000	2 x 100		This study
Hot F37 r. 1	High salt extraction protocol2 including RNase A1 treatment	5 µg	Covaris S23	NEBNext DNA Sample Prep modules5	Agarose gel	280	Phusion5	10	HiSeq 2000	2 x 100		This study
Hot F37 r. 2 + 4	High salt extraction protocol2 including RNase A1 treatment	4 µg	Covaris S23	NEBNext Mastermix Kit E6040L and NEB Multiplex Oligos (single-index) for Illumina5	AMPure XP beads6	380	NEB Q55	6	HiSeq 2500	2 x 120		This study
Hot F37 r. 3	High salt extraction protocol2 including RNase A1 treatment	5 µg	Covaris S23	NEBNext DNA Sample Prep modules5	Agarose gel	280	Phusion5	10	HiSeq 2000	2 x 100		This study
Hot F37 r. 5	High salt extraction protocol2 including RNase A1 treatment	5 µg	Covaris S23	NEBNext DNA Sample Prep modules5	Agarose gel	280	Phusion5	10	HiSeq 2000	2 x 100		This study
Hot F59 r. 1 + 3 + 5	High salt extraction protocol2 including RNase A1 treatment	2 µg	Covaris S23	Reagents of TruSeq Paired-End Sequencing Kit4; ligation of TruSeq single-index adapters followed by pooling of ligated fragments; PCR amplification of the multiplexed size-selected fragments using the TruSeq mastermix4	Agarose gel	270	TruSeq PCR Mastermix4	10	HiSeq 2000	2 x 100	ERR2602337, ERR2602338, ERR2602339, ERR2602340, ERR2602341, ERR2602342	Mallard et al. (2018)	Evolved F59 - replicate 1, Evolved F59 - replicate 3, Evolved F59 - replicate 5
Hot F59 r. 1, 3, 5	High salt extraction protocol2 including RNase A1 treatment	1 µg	Covaris S23	Reagents of NEBNext Ultra DNA library preparation kit E7370L5; size selection of each individual library on agarose gels; PCR amplification of individual libraries using NEB Multiplex (single-index) primers5 followed by pooling	Agarose gel	310	NEB Q55	10	HiSeq 2000	2 x 100	ERR2602331, ERR2602332, ERR2602333, ERR2602334, ERR2602335, ERR2602336	Mallard et al. (2018)	Evolved F59 - replicate 1, Evolved F59 - replicate 3, Evolved F59 - replicate 5
Hot F59 r. 2, 4	High salt extraction protocol2 including RNase A1 treatment	4 µg	Covaris S23	NEBNext Mastermix Kit E6040L and NEB Multiplex Oligos (single-index) for Illumina5	AMPure XP beads6	380	NEB Q55	6	HiSeq 2500	2 x 120	ERR2602345, ERR2602346	Mallard et al. (2018)	Evolved F59 - replicate 2, Evolved F59 - replicate 4
Cold F3 r. 1 + 2	High salt extraction protocol2 including RNase A1 treatment	1 µg	Covaris S23	Reagents of NEBNext Ultra DNA library preparation kit E7370L5; size selection of each individual library on agarose gels; PCR amplification of individual libraries using NEB Multiplex (single-index) primers5 followed by pooling	Agarose gel	310	NEB Q55	10	HiSeq 2000	2 x 100		This study
Cold F11, F21, F31, F41, F51 r. 1-5	High salt extraction protocol2 including RNase A1 treatment	3 µg	Covaris S23	TruSeq DNA PCR-Free Library Prep Kit4	AMPure XP beads6	500	PCR-free	PCR-free	HiSeq 2500	2 x 125		This study
12 haplotypes of the Portugal founder population	High salt extraction protocol2 including RNase A1 treatment	50 ng	Covaris S23	TruSeq v2 DNA Sample Prep Kit4	Agarose gel	330	Phusion4,5	10	HiSeq 2000	2 x 100		Langmüller et al. (2020)
22 haplotypes of the Portugal founder population	High salt extraction protocol2 including RNase A1 treatment	ca. 150 ng	Covaris S23	NEBNext Mastermix Kit E6040L5 and TruSeq single-index adapters4	AMPure XP beads6	320	TruSeq PCR Mastermix4	10	HiSeq 2000	2 x 100		Langmüller et al. (2020)
189 haplotypes of the Florida founder population	High salt extraction protocol2 including RNase A1 treatment	ca. 150 ng	Covaris S23	NEBNext Ultra II DNA Library Prep Kits (E7645L)5	AMPure XP beads6	260	NEB Q55	7 - 10	HiSeq X Ten	2 x 150	ERR2927691- ERR2927879	Howie et al. (2019)	Dsim_Fl_BASE_Iso_1 - Dsim_Fl_BASE_Iso_217
1 Qiagen, Hilden, Germany
2 Based on Miller S, Dykes DD, Polesky HF (1988) A simple salting out procedure for extracting DNA from human nucleated cells. Nucleic Acids Research, 16, 1215.
3 Covaris, Inc. Woburn, MA, USA
4 Illumina, San Diego, CA
5 New England Biolabs, Ipswich, MA
6 Beckman Coulter, Carlsbad, CA
